# Connectomes across development reveal principles of brain maturation

**DOI:** 10.1101/2020.04.30.066209

**Authors:** Daniel Witvliet, Ben Mulcahy, James K. Mitchell, Yaron Meirovitch, Daniel R. Berger, Yuelong Wu, Yufang Liu, Wan Xian Koh, Rajeev Parvathala, Douglas Holmyard, Richard L. Schalek, Nir Shavit, Andrew D. Chisholm, Jeff W. Lichtman, Aravinthan D.T. Samuel, Mei Zhen

**Affiliations:** Lunenfeld-Tanenbaum Research Institute, Mount Sinai Hospital, Toronto, ON, Canada; Department of Molecular Genetics, University of Toronto, Toronto, ON, Canada; Department of Physics, Harvard University, Cambridge, MA; Center for Brain Science, Harvard University, Cambridge, MA; Computer Science and Artificial Intelligence Laboratory, Massachusetts Institute of Technology, MA; Division of Biological Sciences, Section of Cell and Developmental Biology, University of California, San Diego, CA; Department of Molecular and Cellular Biology, Harvard University, Cambridge, MA; Department of Physiology, University of Toronto, Toronto, ON, Canada

## Abstract

From birth to adulthood, an animal’s nervous system changes as its body grows and its behaviours mature. The form and extent of circuit remodelling across the connectome is unknown. We used serial-section electron microscopy to reconstruct the full brain of eight isogenic *C. elegans* individuals across postnatal stages to learn how it changes with age. The overall geometry of the brain is preserved from birth to adulthood. Upon this constant scaffold, substantial changes in chemical synaptic connectivity emerge. Comparing connectomes among individuals reveals substantial connectivity differences that make each brain partly unique. Comparing connectomes across maturation reveals consistent wiring changes between different neurons. These changes alter the strength of existing connections and create new connections. Collective changes in the network alter information processing. Over development, the central decision-making circuitry is maintained whereas sensory and motor pathways substantially remodel. With age, the brain progressively becomes more feedforward and discernibly modular. Developmental connectomics reveals principles that underlie brain maturation.
