## Supplementary Info 1 - Neuron types for "Connectomes across development reveal principles of brain maturation"

### Sheet: Sheet1
Cell class	Cell type	Classifiers	Vesicle type	Reference (this study if missing)	DOI
ADA	Interneuron	Most of connections to other neurons and not sensory	Mixed clear and dense-core vesicles
ADE	Modulatory neuron	Dopaminergic	Mixed clear and dense-core vesicles	Sulston et al., 1975	10.1002/cne.901630207
ADF	Sensory neuron	Ciliated sensory dendrites	Mixed clear and dense-core vesicles	White et al., 1986	10.1098/rstb.1986.0056
ADL	Sensory neuron	Ciliated sensory dendrites	Mixed clear and dense-core vesicles	White et al., 1986	10.1098/rstb.1986.0056
AFD	Sensory neuron	Ciliated sensory dendrites	Mixed clear and dense-core vesicles	White et al., 1986	10.1098/rstb.1986.0056
AIA	Interneuron	Most of connections to other neurons and not sensory	Mixed clear and dense-core vesicles
AIB	Interneuron	Most of connections to other neurons and not sensory	Mixed clear and dense-core vesicles
AIM	Modulatory neuron	Serotonergic, modulates food-related behaviors	Mixed clear and dense-core vesicles	Jafari et al., 2011	10.1523/JNEUROSCI.1692-11.2011
AIN	Interneuron	Most of connections to other neurons and not sensory	Mixed clear and dense-core vesicles
AIY	Interneuron	Most of connections to other neurons and not sensory	Mixed clear and dense-core vesicles
AIZ	Interneuron	Most of connections to other neurons and not sensory	Mixed clear and dense-core vesicles
ALA	Modulatory neuron	Predominantly contains dense core vesicle	Mostly dense-core
ALM	Sensory neuron	Functionally shown	Mixed clear and dense-core vesicles	Chalfie et al., 1985	10.1098/rstb.1986.0056
ALN	Sensory neuron	Sensory-like dendritic processes in sublateral coords without synapses	Mixed clear and dense-core vesicles	White et al., 1986	10.1098/rstb.1986.0056
AQR	Sensory neuron	Ciliated sensory dendrites	Mixed clear and dense-core vesicles	White et al., 1986	10.1098/rstb.1986.0056
ASE	Sensory neuron	Ciliated sensory dendrites	Mixed clear and dense-core vesicles	White et al., 1986	10.1098/rstb.1986.0056
ASG	Sensory neuron	Ciliated sensory dendrites	Mixed clear and dense-core vesicles	White et al., 1986	10.1098/rstb.1986.0056
ASH	Sensory neuron	Ciliated sensory dendrites	Mixed clear and dense-core vesicles	White et al., 1986	10.1098/rstb.1986.0056
ASI	Sensory neuron	Ciliated sensory dendrites	Mixed clear and dense-core vesicles, but perhaps more dense-core?	White et al., 1986	10.1098/rstb.1986.0056
ASJ	Sensory neuron	Ciliated sensory dendrites	Mixed clear and dense-core vesicles	White et al., 1986	10.1098/rstb.1986.0056
ASK	Sensory neuron	Ciliated sensory dendrites	Mixed clear and dense-core vesicles	White et al., 1986	10.1098/rstb.1986.0056
AUA	Sensory neuron	Sensory-like dendritic processes in the anterior body without synapses	Mixed clear and dense-core vesicles
AVA	Interneuron	Most of connections to other neurons and not sensory	Few vesicles, as it is dendritic in the brain
AVB	Interneuron	Most of connections to other neurons and not sensory	Few vesicles, as it is dendritic in the brain
AVD	Interneuron	Most of connections to other neurons and not sensory	Few vesicles, as it is dendritic in the brain
AVE	Interneuron	Most of connections to other neurons and not sensory	Few vesicles, as it is dendritic in the brain
AVF	Modulatory neuron	Predominantly contains dense core vesicle	Mostly dense-core
AVH	Modulatory neuron	Predominantly contains dense core vesicle	Mostly dense-core
AVJ	Modulatory neuron	Most of connections to other neurons and not sensory	Mixed clear and dense-core vesicles
AVK	Modulatory neuron	Predominantly contains dense core vesicle	Mostly dense-core
AVL	Modulatory neuron	Predominantly contains dense core vesicle	Mostly dense-core
AVM	Sensory neuron	Functionally shown	Mixed clear and dense-core vesicles, but perhaps more dense-core?	Chalfie et al., 1985	10.1098/rstb.1986.0056
AWA	Sensory neuron	Ciliated sensory dendrites	Mixed clear and dense-core vesicles	White et al., 1986	10.1098/rstb.1986.0056
AWB	Sensory neuron	Ciliated sensory dendrites	Mixed clear and dense-core vesicles	White et al., 1986	10.1098/rstb.1986.0056
AWC	Sensory neuron	Ciliated sensory dendrites	Mixed clear and dense-core vesicles	White et al., 1986	10.1098/rstb.1986.0056
BAG	Sensory neuron	Ciliated sensory dendrites	Mixed clear and dense-core vesicles	White et al., 1986	10.1098/rstb.1986.0056
BDU	Interneuron	Most of connections to other neurons and not sensory	Mixed clear and dense-core vesicles
CEP	Modulatory neuron	Dopaminergic	Mixed clear and dense-core vesicles	Sulston et al., 1975	10.1002/cne.901630207
DVA	Modulatory neuron	Predominantly contains dense core vesicle	Mixed clear and dense-core vesicles	Li et al., 2006	10.1038/nature04538
DVC	Interneuron	Predominantly contains dense core vesicle	Mostly dense-core
FLP	Sensory neuron	Ciliated sensory dendrites	Mixed clear and dense-core vesicles	White et al., 1986	10.1098/rstb.1986.0056
HSN	Modulatory neuron	Predominantly contains dense core vesicle	Mostly dense-core
IL1	Motor neuron	Primary output to muscles within the nerve ring	Mixed clear and dense-core vesicles
IL2	Sensory neuron	Ciliated sensory dendrites	Mixed clear and dense-core vesicles	White et al., 1986	10.1098/rstb.1986.0056
OLL	Sensory neuron	Ciliated sensory dendrites	Mixed clear and dense-core vesicles	White et al., 1986	10.1098/rstb.1986.0056
OLQ	Sensory neuron	Ciliated sensory dendrites	Mixed clear and dense-core vesicles	White et al., 1986	10.1098/rstb.1986.0056
PLN	Sensory neuron	Sensory-like dendritic processes in sublateral coords without synapses	Mixed clear and dense-core vesicles	White et al., 1986	10.1098/rstb.1986.0056
PVC	Interneuron	Most of connections to other neurons and not sensory	Mixed clear and dense-core vesicles
PVD
PVM
PVN	Modulatory neuron	Predominantly contains dense core vesicle	Mostly dense-core
PVP	Interneuron	Most of connections to other neurons and not sensory	Mixed clear and dense-core vesicles
PVQ	Modulatory neuron	Predominantly contains dense core vesicle	Mostly dense-core
PVR	Interneuron	Most of connections to other neurons and not sensory	Mixed clear and dense-core vesicles
PVT	Interneuron	Most of connections to other neurons and not sensory	Mixed clear and dense-core vesicles, but perhaps more dense-core?
RIA	Interneuron	Most of connections to other neurons and not sensory	Mixed clear and dense-core vesicles
RIB	Interneuron	Most of connections to other neurons and not sensory	Mixed clear and dense-core vesicles
RIC	Modulatory neuron	Octopaminergic	Mixed clear and dense-core vesicles	Alkema et al., 2005	10.1016/j.neuron.2005.02.024
RID	Modulatory neuron	Predominantly contains dense core vesicles; modulate locomotion	Mostly dense-core	Lim et al., 2016	10.7554/eLife.19887
RIF	Interneuron	Most of connections to other neurons and not sensory	Mixed clear and dense-core vesicles
RIG	Interneuron	Most of connections to other neurons and not sensory	Mixed clear and dense-core vesicles
RIH	Interneuron	Most of connections to other neurons and not sensory	Mixed clear and dense-core vesicles
RIM	Interneuron	Most of connections to other neurons and not sensory	Mixed clear and dense-core vesicles
RIP	Interneuron	Most of connections to other neurons and not sensory	Few vesicles, as it is dendritic in the brain
RIR	Interneuron	Most of connections to other neurons and not sensory	Mixed clear and dense-core vesicles
RIS	Modulatory neuron	Modulates quiescence	Mixed clear and dense-core vesicles	Turek et al., 2013	10.1016/j.cub.2013.09.028
RIV	Motor neuron	Primary output to muscles within the nerve ring	Mixed clear and dense-core vesicles
RMD	Motor neuron	Primary output to muscles within the nerve ring	Mixed clear and dense-core vesicles
RME	Motor neuron	Primary output to muscles within the nerve ring	Mixed clear and dense-core vesicles
RMF	Motor neuron	Primary output to muscles within the nerve ring	Mixed clear and dense-core vesicles
RMG	Modulatory neuron	Predominantly contains dense core vesicle	Mostly dense-core
RMH	Motor neuron	Primary output to muscles within the nerve ring	Mixed clear and dense-core vesicles
SAA	Sensory neuron	Sensory-like dendritic processes in sublateral cords without synapses	Mixed clear and dense-core vesicles
SAB	Motor neuron	Primary output to muscles from the sublateral cords	Mixed clear and dense-core vesicles
SDQ	Sensory neuron	Ciliated sensory dendrites	Mixed clear and dense-core vesicles	White et al., 1986	10.1098/rstb.1986.0056
SIA	Motor neuron	Primary output to muscles from the sublateral cords	Few vesicles, as it is dendritic in the brain
SIB	Motor neuron	Primary output to muscles from the sublateral cords	Few vesicles, as it is dendritic in the brain
SMB	Motor neuron	Primary output to muscles within the nerve ring	Mixed clear and dense-core vesicles
SMD	Motor neuron	Primary output to muscles within the nerve ring	Mixed clear and dense-core vesicles
URA	Motor neuron	Primary output to muscles within the nerve ring	Mixed clear and dense-core vesicles
URB	Sensory neuron	Sensory-like dendritic processes in the anterior body without synapses	Mixed clear and dense-core vesicles
URX	Sensory neuron	Sensory-like dendritic processes in the anterior body without synapses	Mixed clear and dense-core vesicles
URY	Sensory neuron	Sensory-like dendritic processes in the anterior body without synapses	Mixed clear and dense-core vesicles
BWM01	Muscle	Dendrite-like arms connect to cell bodies with muscle fibers	No vesicles
BWM02	Muscle	Dendrite-like arms connect to cell bodies with muscle fibers	No vesicles
BWM03	Muscle	Dendrite-like arms connect to cell bodies with muscle fibers	No vesicles
BWM04	Muscle	Dendrite-like arms connect to cell bodies with muscle fibers	No vesicles
BWM05	Muscle	Dendrite-like arms connect to cell bodies with muscle fibers	No vesicles
BWM06	Muscle	Dendrite-like arms connect to cell bodies with muscle fibers	No vesicles
BWM07	Muscle	Dendrite-like arms connect to cell bodies with muscle fibers	No vesicles
BWM08	Muscle	Dendrite-like arms connect to cell bodies with muscle fibers	No vesicles
GLR	Glia	Wraps neural processes	No vesicles
CEPsh	Glia	Wraps neural processes	No vesicles
